# Perfluorooctanoic Acid Induces Liver and Serum Dyslipidemia in Humanized PPARα Mice fed an American Diet

**DOI:** 10.1101/2021.04.03.438316

**Authors:** JJ Schlezinger, T Hyötyläinen, T Sinioja, C Boston, H Puckett, J Oliver, W Heiger-Bernays, TF Webster

## Abstract

Per- and polyfluoroalkyl substances (PFAS) are pervasive in the environment resulting in nearly universal detection in people. Human serum PFAS concentrations are strongly associated with increased serum low-density lipoprotein cholesterol (LDL-C), and growing evidence suggests an association with serum triacylglycerides (TG). Here, we tested the hypothesis that perfluorooctanoic acid (PFOA) dysregulates liver and serum triacylglycerides in human peroxisome proliferator activated receptor α (hPPARα)-expressing mice fed an American diet. Mice were exposed to PFOA (3.3 mg/l) in drinking water for 6 weeks resulting in a serum concentration of 48 ± 9 μg/ml. In male and female hPPARα mice, PFOA increased total liver TG and TG substituted with saturated and monounsaturated fatty acids. Lack of expression of hPPARα alone also increased total liver TG, and PFOA treatment had little effect on liver TG in null mice. In hPPARα mice, PFOA neither significantly increased nor decreased serum TG; however, there was a modest increase in TG associated with very low-density cholesterol particles in both sexes. Across studies, a non-monotonic effect of PFOA on serum TG is evident, with the serum PFOA concentration in this study falling near the “null point” between increasing and decreasing serum TG. Intriguingly, in female PPARα null mice, PFOA significantly increased serum TG, with a similar trend in males. PFOA also modified fatty acid and TG homeostasis-related gene expression in liver, in a hPPARα-dependent manner, but not in adipose. The results reveal the importance of context (serum concentration and genotype) in determining the effect of PFOA on lipid homeostasis.
