## Supplemental Tables for "Perfluorooctanoic Acid Induces Liver and Serum Dyslipidemia in Humanized PPARα Mice fed an American Diet"

### Sheet: Liver,p FDR, fold_lipid classes
Table S4: Statistical analyses of fold-change in liver lipid classes
	ANOVA			GENOTYPE, Vh				SEX (Vh)				TREATMENT, hPPARa												TREATMENT, KO
												BOTH				FEMALE				MALE				BOTH				FEMALE				MALE
LIVER	p	FDR		p	FDR	fold (hPPARavs KO)		p	FDR	FOLD		p	FDR	fold		p	FDR	fold		p	FDR	fold		p	FDR	fold		p	FDR	fold		p	FDR	fold
TG_MUFA	6.8652e-10	1.4302e-09		3.3357e-08	0.423827	-3.50312		0.339739	0.150995	1.7414		9.78516e-06	5.21875e-05	2.5695		0.0417993	0.0753758	1.74967		6.96307e-05	0.000374265	3.98099		0.783474	0.401139	-1.01105		0.540154	0.30866	-1.0736		0.690516	0.439676	1.07081
TG_PUFA	1.6392e-11	4.5534e-11		1.21881e-10	0.599612	-6.00659		0.751253	0.231155	2.70731		0.0262313	0.0189338	1.51468		0.138678	0.11384	1.64719		0.0862614	0.0428814	2.04194		0.0943629	0.0943629	-1.3006		0.00499068	0.0152097	-1.32472		0.492288	0.376456	-1.05902
TG_SFA	1.161e-07	2.0733e-07		3.61734e-06	0.361725	-3.9794		0.046917	0.046917	2.01806		0.000116377	0.000266005	2.90601		0.128959	0.108286	1.58363		0.000250342	0.000598039	8.04494		0.8258	0.416151	-1.03726		0.385816	0.249416	-1.05308		0.668333	0.438067	1.23938
TG_SFA_L	5.5443e-10	1.2601e-09		8.87422e-09	0.482941	-3.99694		0.520938	0.173646	1.88605		2.25066e-05	9.82107e-05	2.22892		0.0509224	0.0788939	1.61666		0.000195207	0.00057889	4.17153		0.678957	0.363625	1.07243		0.764047	0.379062	1.07243		0.481434	0.373651	-1.09445
Total TG	3.5466e-10	8.8664e-10		5.09325e-08	0.481327	-1.61778		0.287463	0.164265	1.34779		3.36198e-05	0.000124134	2.55747		0.0611476	0.0810389	1.54772		0.00019327	0.000593614	3.69619		0.450809	0.270909	-1.03023		0.200076	0.162087	-1.09831		0.687241	0.441192	1.03545

### Sheet: ANOVA_LIVER_lipidomics
Table S5: ANOVA of liver lipidomics
Triacylglycerol	f.value	p.value	log p	FDR	Fisher's LSD
TG520	81.474	7.3685e-16	15.133	2.7263e-14	1_1 - 1_2; 2_1 - 1_1; 2_2 - 1_1; 2_1 - 1_2; 2_2 - 1_2; 2_2 - 2_1
TG564.1	55.937	1.9567e-13	12.708	4.8266e-12	1_2 - 1_1; 2_1 - 1_1; 2_2 - 1_1; 2_1 - 1_2; 2_2 - 1_2; 2_1 - 2_2
TG547.1	53.816	3.4069e-13	12.468	7.2032e-12	1_2 - 1_1; 2_1 - 1_1; 2_2 - 1_1; 2_1 - 1_2; 2_2 - 1_2; 2_1 - 2_2
TG564	51.565	6.2606e-13	12.203	1.2354e-11	1_2 - 1_1; 2_1 - 1_1; 2_2 - 1_1; 2_1 - 1_2; 2_2 - 1_2; 2_1 - 2_2
TG181/182/182	46.325	2.8183e-12	11.55	4.9072e-11	1_2 - 1_1; 2_1 - 1_1; 2_2 - 1_1; 2_1 - 1_2; 2_2 - 1_2; 2_1 - 2_2
TG545.1	43.396	6.9353e-12	11.159	1.0804e-10	1_2 - 1_1; 2_1 - 1_1; 2_2 - 1_1; 2_1 - 1_2; 2_2 - 1_2; 2_1 - 2_2
TG589.1	42.464	9.3292e-12	11.03	1.3807e-10	1_1 - 1_2; 2_1 - 1_1; 2_2 - 1_1; 2_1 - 1_2; 2_2 - 1_2; 2_1 - 2_2
TG500	40.654	1.6842e-11	10.774	1.9941e-10	1_2 - 1_1; 2_1 - 1_1; 2_2 - 1_1; 2_1 - 1_2; 2_2 - 1_2; 2_2 - 2_1
TG565	40.709	1.6538e-11	10.782	1.9941e-10	1_1 - 1_2; 2_1 - 1_1; 2_2 - 1_1; 2_1 - 1_2; 2_2 - 1_2; 2_1 - 2_2
TG181/181/226	39.903	2.1649e-11	10.665	2.4647e-10	1_1 - 1_2; 2_1 - 1_1; 2_2 - 1_1; 2_1 - 1_2; 2_2 - 1_2; 2_1 - 2_2
TG181/181/181	37.129	5.6537e-11	10.248	5.9767e-10	1_2 - 1_1; 2_1 - 1_1; 2_2 - 1_1; 2_1 - 1_2; 2_2 - 1_2; 2_1 - 2_2
TG541	36.593	6.8484e-11	10.164	6.9901e-10	1_2 - 1_1; 2_1 - 1_1; 2_2 - 1_1; 2_1 - 1_2; 2_2 - 1_2; 2_1 - 2_2
TG182/181/181	36.031	8.392e-11	10.076	8.0278e-10	1_2 - 1_1; 2_1 - 1_1; 2_2 - 1_1; 2_1 - 1_2; 2_2 - 1_2; 2_1 - 2_2
TG526.1	34.851	1.2956e-10	9.8875	1.1984e-09	1_2 - 1_1; 2_1 - 1_1; 2_2 - 1_1; 2_1 - 1_2; 2_2 - 1_2; 2_1 - 2_2
TG160/182/226	34.538	1.4568e-10	9.8366	1.3067e-09	1_2 - 1_1; 2_1 - 1_1; 2_2 - 1_1; 2_1 - 1_2; 2_2 - 1_2; 2_1 - 2_2
TG607.1	34.11	1.7117e-10	9.7666	1.4902e-09	1_1 - 1_2; 2_1 - 1_1; 1_1 - 2_2; 2_1 - 1_2; 2_2 - 1_2; 2_1 - 2_2
TG566	33.187	2.4367e-10	9.6132	2.0607e-09	1_2 - 1_1; 2_1 - 1_1; 2_2 - 1_1; 2_1 - 1_2; 2_2 - 1_2; 2_1 - 2_2
TG500.1	32.948	2.674e-10	9.5728	2.1986e-09	1_2 - 1_1; 2_1 - 1_1; 2_2 - 1_1; 2_1 - 1_2; 2_2 - 1_2; 2_2 - 2_1
TG544	31.908	4.0239e-10	9.3954	3.1344e-09	1_2 - 1_1; 2_1 - 1_1; 2_2 - 1_1; 2_1 - 1_2; 2_2 - 1_2; 2_1 - 2_2
TG543	31.355	5.0207e-10	9.2992	3.8106e-09	1_2 - 1_1; 2_1 - 1_1; 2_2 - 1_1; 2_1 - 1_2; 2_2 - 1_2; 2_1 - 2_2
TG160/182/182	30.963	5.8835e-10	9.2304	4.1465e-09	1_2 - 1_1; 2_1 - 1_1; 2_2 - 1_1; 2_1 - 1_2; 2_2 - 1_2; 2_1 - 2_2
TG524	30.638	6.7189e-10	9.1727	4.6184e-09	1_2 - 1_1; 2_1 - 1_1; 2_2 - 1_1; 2_1 - 1_2; 2_2 - 1_2; 2_1 - 2_2
TG546	29.44	1.1048e-09	8.9567	7.1093e-09	1_2 - 1_1; 2_1 - 1_1; 2_2 - 1_1; 2_1 - 1_2; 2_2 - 1_2; 2_1 - 2_2
TG501	29.086	1.2833e-09	8.8917	8.0819e-09	1_2 - 1_1; 2_1 - 1_1; 2_2 - 1_1; 2_1 - 1_2; 2_2 - 1_2; 2_1 - 2_2
TG180/181/204	28.407	1.7163e-09	8.7654	1.0584e-08	1_2 - 1_1; 2_1 - 1_1; 2_2 - 1_1; 2_1 - 1_2; 2_2 - 1_2; 2_1 - 2_2
TG181/181/160	26.888	3.3502e-09	8.4749	1.9444e-08	1_2 - 1_1; 2_1 - 1_1; 2_2 - 1_1; 1_2 - 2_1; 1_2 - 2_2; 2_2 - 2_1
TG542	26.206	4.561e-09	8.3409	2.5001e-08	1_2 - 1_1; 2_1 - 1_1; 2_2 - 1_1; 2_1 - 1_2; 2_2 - 1_2; 2_1 - 2_2
TG564.2	25.842	5.3917e-09	8.2683	2.9017e-08	1_2 - 1_1; 2_1 - 1_1; 2_2 - 1_1; 2_1 - 1_2; 2_2 - 1_2; 2_1 - 2_2
TG522	25.731	5.6758e-09	8.246	3e-08	1_2 - 1_1; 2_1 - 1_1; 2_2 - 1_1; 1_2 - 2_1; 1_2 - 2_2; 2_2 - 2_1
TG545	25.496	6.3281e-09	8.1987	3.2295e-08	1_2 - 1_1; 2_1 - 1_1; 2_2 - 1_1; 2_1 - 1_2; 2_2 - 1_2; 2_1 - 2_2
TG160/180/181	24.864	8.5108e-09	8.07	4.2698e-08	1_2 - 1_1; 2_1 - 1_1; 2_2 - 1_1; 2_1 - 1_2; 2_2 - 1_2; 2_2 - 2_1
TG160/182/183	24.438	1.0423e-08	7.982	5.1421e-08	1_2 - 1_1; 2_1 - 1_1; 2_2 - 1_1; 2_1 - 1_2; 2_2 - 1_2; 2_1 - 2_2
TG511	24.23	1.1518e-08	7.9386	5.5892e-08	1_2 - 1_1; 2_1 - 1_1; 2_2 - 1_1; 2_1 - 1_2; 2_2 - 1_2; 2_2 - 2_1
TG182/181/160	24.164	1.1893e-08	7.9247	5.6779e-08	1_2 - 1_1; 2_1 - 1_1; 2_2 - 1_1; 2_1 - 1_2; 1_2 - 2_2; 2_1 - 2_2
TG546.1	24.123	1.2129e-08	7.9162	5.6988e-08	1_2 - 1_1; 2_1 - 1_1; 2_2 - 1_1; 2_1 - 1_2; 2_2 - 1_2; 2_1 - 2_2
TG182/182/182 or TG183/182/181.1	23.987	1.2954e-08	7.8876	5.9913e-08	1_2 - 1_1; 2_1 - 1_1; 2_2 - 1_1; 2_1 - 1_2; 2_2 - 1_2; 2_1 - 2_2
TG523	23.882	1.363e-08	7.8655	6.207e-08	1_2 - 1_1; 2_1 - 1_1; 2_2 - 1_1; 1_2 - 2_1; 1_2 - 2_2; 2_1 - 2_2
TG140/182/182.1	23.508	1.6366e-08	7.7861	7.1238e-08	1_2 - 1_1; 2_1 - 1_1; 2_2 - 1_1; 2_1 - 1_2; 2_2 - 1_2; 2_1 - 2_2
TG160/225/181 or TG204/181/181	23.542	1.6089e-08	7.7935	7.1238e-08	1_2 - 1_1; 2_1 - 1_1; 2_2 - 1_1; 2_1 - 1_2; 2_2 - 1_2; 2_1 - 2_2
TG562	23.055	2.0468e-08	7.6889	8.6551e-08	1_2 - 1_1; 2_1 - 1_1; 2_2 - 1_1; 2_1 - 1_2; 2_2 - 1_2; 2_1 - 2_2
TG514	22.872	2.2424e-08	7.6493	9.3487e-08	1_2 - 1_1; 2_1 - 1_1; 2_2 - 1_1; 2_1 - 1_2; 2_2 - 1_2; 2_1 - 2_2
TG563	22.618	2.5466e-08	7.594	1.047e-07	1_2 - 1_1; 2_1 - 1_1; 2_2 - 1_1; 2_1 - 1_2; 2_2 - 1_2; 2_1 - 2_2
TG533	22.188	3.1669e-08	7.4994	1.2499e-07	1_2 - 1_1; 2_1 - 1_1; 2_2 - 1_1; 2_1 - 1_2; 2_2 - 1_2; 2_1 - 2_2
TG586.1	22.196	3.1549e-08	7.501	1.2499e-07	1_1 - 1_2; 2_1 - 1_1; 2_2 - 1_1; 2_1 - 1_2; 2_2 - 1_2; 2_1 - 2_2
TG535	22.103	3.3071e-08	7.4806	1.288e-07	1_2 - 1_1; 2_1 - 1_1; 2_2 - 1_1; 2_1 - 1_2; 2_2 - 1_2; 2_1 - 2_2
TG526	21.582	4.3243e-08	7.3641	1.6604e-07	1_2 - 1_1; 2_1 - 1_1; 2_2 - 1_1; 2_1 - 1_2; 2_2 - 1_2; 2_1 - 2_2
TG534	21.56	4.3754e-08	7.359	1.6604e-07	1_2 - 1_1; 2_1 - 1_1; 2_2 - 1_1; 2_1 - 1_2; 2_2 - 1_2; 2_1 - 2_2
TG182/182/182 or TG183/182/181	20.938	6.0602e-08	7.2175	2.2707e-07	1_2 - 1_1; 2_1 - 1_1; 2_2 - 1_1; 2_1 - 1_2; 2_2 - 1_2; 2_1 - 2_2
TG181/182/182.1	20.905	6.1688e-08	7.2098	2.2763e-07	1_2 - 1_1; 2_1 - 1_1; 2_2 - 1_1; 2_1 - 1_2; 2_2 - 1_2; 2_2 - 2_1
TG532	20.886	6.229e-08	7.2056	2.2763e-07	1_2 - 1_1; 2_1 - 1_1; 2_2 - 1_1; 2_1 - 1_2; 2_2 - 1_2; 2_2 - 2_1
TG555	20.445	7.883e-08	7.1033	2.8456e-07	1_2 - 1_1; 2_1 - 1_1; 2_2 - 1_1; 2_1 - 1_2; 2_2 - 1_2; 2_1 - 2_2
TG586	20.347	8.3067e-08	7.0806	2.9624e-07	1_1 - 1_2; 2_1 - 1_1; 2_2 - 1_1; 2_1 - 1_2; 2_2 - 1_2; 2_1 - 2_2
TG182/225/160.1	20.248	8.765e-08	7.0572	3.0886e-07	1_2 - 1_1; 2_1 - 1_1; 2_2 - 1_1; 2_1 - 1_2; 2_2 - 1_2; 2_2 - 2_1
TG180/180/180	19.845	1.0907e-07	6.9623	3.7541e-07	1_1 - 1_2; 2_1 - 1_1; 2_2 - 1_1; 2_1 - 1_2; 2_2 - 1_2; 2_1 - 2_2
TG525	19.848	1.0888e-07	6.963	3.7541e-07	1_2 - 1_1; 2_1 - 1_1; 2_2 - 1_1; 2_1 - 1_2; 2_2 - 1_2; 2_1 - 2_2
TG182/225/160	19.677	1.1958e-07	6.9223	4.0224e-07	1_2 - 1_1; 2_1 - 1_1; 2_2 - 1_1; 2_1 - 1_2; 2_2 - 1_2; 2_1 - 2_2
TG140/181/181	19.042	1.7013e-07	6.7692	5.598e-07	1_2 - 1_1; 2_1 - 1_1; 2_2 - 1_1; 2_1 - 1_2; 1_2 - 2_2; 2_1 - 2_2
TG491	18.971	1.7706e-07	6.7519	5.7592e-07	1_2 - 1_1; 2_1 - 1_1; 2_2 - 1_1; 2_1 - 1_2; 2_2 - 1_2; 2_1 - 2_2
TG501.1	18.877	1.8671e-07	6.7288	6.0073e-07	1_2 - 1_1; 2_1 - 1_1; 2_2 - 1_1; 2_1 - 1_2; 2_2 - 1_2; 2_2 - 2_1
TG503	18.573	2.2178e-07	6.6541	6.9836e-07	1_2 - 1_1; 2_1 - 1_1; 2_2 - 1_1; 2_1 - 1_2; 1_2 - 2_2; 2_1 - 2_2
TG547	18.492	2.3225e-07	6.634	7.2364e-07	1_2 - 1_1; 2_1 - 1_1; 2_2 - 1_1; 2_1 - 1_2; 2_2 - 1_2; 2_1 - 2_2
TG502	18.427	2.4099e-07	6.618	7.4306e-07	1_2 - 1_1; 2_1 - 1_1; 2_2 - 1_1; 2_1 - 1_2; 1_2 - 2_2; 2_1 - 2_2
TG513	17.88	3.3041e-07	6.4809	9.9798e-07	1_2 - 1_1; 2_1 - 1_1; 2_2 - 1_1; 1_2 - 2_1; 1_2 - 2_2; 2_2 - 2_1
TG140/182/182	17.671	3.735e-07	6.4277	1.1167e-06	1_2 - 1_1; 2_1 - 1_1; 2_2 - 1_1; 2_1 - 1_2; 1_2 - 2_2; 2_1 - 2_2
TG512.1	17.62	3.8471e-07	6.4149	1.1387e-06	1_2 - 1_1; 2_1 - 1_1; 2_2 - 1_1; 1_2 - 2_1; 1_2 - 2_2; 2_2 - 2_1
TG512	16.897	5.9133e-07	6.2282	1.6994e-06	1_2 - 1_1; 2_1 - 1_1; 2_2 - 1_1; 1_2 - 2_1; 1_2 - 2_2; 2_1 - 2_2
TG544.2	16.902	5.8944e-07	6.2296	1.6994e-06	1_2 - 1_1; 2_1 - 1_1; 2_2 - 1_1; 2_1 - 1_2; 2_2 - 1_2; 2_1 - 2_2
TG160/160/160	15.778	1.1749e-06	5.93	3.105e-06	1_2 - 1_1; 2_1 - 1_1; 2_2 - 1_1; 2_1 - 1_2; 2_2 - 1_2; 2_1 - 2_2
TG460	15.718	1.2199e-06	5.9137	3.1955e-06	1_1 - 1_2; 2_1 - 1_1; 2_2 - 1_1; 2_1 - 1_2; 2_2 - 1_2; 2_1 - 2_2
TG503.1	14.653	2.4079e-06	5.6184	5.9394e-06	1_2 - 1_1; 2_1 - 1_1; 2_2 - 1_1; 1_2 - 2_1; 1_2 - 2_2; 2_1 - 2_2
TG493	14.638	2.4312e-06	5.6142	5.9473e-06	1_2 - 1_1; 2_1 - 1_1; 2_2 - 1_1; 2_1 - 1_2; 1_2 - 2_2; 2_1 - 2_2
TGO-521 or TGP-520	14.097	3.4723e-06	5.4594	8.1572e-06	1_1 - 1_2; 2_1 - 1_1; 2_2 - 1_1; 2_1 - 1_2; 2_2 - 1_2; 2_1 - 2_2
TG182/225/160.2	13.659	4.6547e-06	5.3321	1.0849e-05	1_2 - 1_1; 2_1 - 1_1; 2_2 - 1_1; 2_1 - 1_2; 2_2 - 1_2; 2_1 - 2_2
TG480	13.52	5.116e-06	5.2911	1.1739e-05	1_2 - 1_1; 2_1 - 1_1; 2_2 - 1_1; 2_1 - 1_2; 2_2 - 1_2; 2_2 - 2_1
TG505	13.342	5.7738e-06	5.2385	1.3013e-05	1_2 - 1_1; 2_1 - 1_1; 2_2 - 1_1; 2_1 - 1_2; 2_2 - 1_2; 2_1 - 2_2
TG492	13.169	6.5055e-06	5.1867	1.4478e-05	1_2 - 1_1; 2_1 - 1_1; 2_2 - 1_1; 2_1 - 1_2; 1_2 - 2_2; 2_1 - 2_2
TG483	12.41	1.1056e-05	4.9564	2.3888e-05	1_2 - 1_1; 2_1 - 1_1; 2_2 - 1_1; 2_1 - 1_2; 1_2 - 2_2; 2_1 - 2_2
TG472	12.282	1.2109e-05	4.9169	2.5973e-05	1_2 - 1_1; 2_1 - 1_1; 2_2 - 1_1; 2_1 - 1_2; 2_2 - 1_2; 2_1 - 2_2
TG607	11.993	1.4892e-05	4.827	3.1362e-05	1_1 - 1_2; 2_1 - 1_1; 1_1 - 2_2; 2_1 - 1_2; 2_2 - 1_2; 2_1 - 2_2
TG182/181/181.1	11.712	1.8256e-05	4.7386	3.7038e-05	1_2 - 1_1; 2_1 - 1_1; 2_2 - 1_1; 1_2 - 2_1; 1_2 - 2_2; 2_1 - 2_2
TG471	11.726	1.8079e-05	4.7428	3.7038e-05	1_2 - 1_1; 2_1 - 1_1; 2_2 - 1_1; 2_1 - 1_2; 2_2 - 1_2; 2_1 - 2_2
TG543.1	11.726	1.8069e-05	4.7431	3.7038e-05	1_2 - 1_1; 2_1 - 1_1; 2_2 - 1_1; 2_1 - 1_2; 2_2 - 1_2; 2_1 - 2_2
TG181/120/181 or TG182/160/140	11.542	2.0685e-05	4.6843	4.137e-05	1_2 - 1_1; 2_1 - 1_1; 2_2 - 1_1; 2_1 - 1_2; 1_2 - 2_2; 2_1 - 2_2
TG160/182/120	10.894	3.3487e-05	4.4751	6.4365e-05	1_2 - 1_1; 2_1 - 1_1; 2_2 - 1_1; 2_1 - 1_2; 2_2 - 1_2; 2_1 - 2_2
TG490	10.657	4.0098e-05	4.3969	7.56e-05	1_1 - 1_2; 2_1 - 1_1; 2_2 - 1_1; 2_1 - 1_2; 2_2 - 1_2; 2_1 - 2_2
TG589	10.335	5.1321e-05	4.2897	9.554e-05	1_2 - 1_1; 2_1 - 1_1; 2_2 - 1_1; 2_1 - 1_2; 2_2 - 1_2; 2_1 - 2_2
TG140/160/181	9.7202	8.3048e-05	4.0807	0.00014989	1_2 - 1_1; 2_1 - 1_1; 2_2 - 1_1; 2_1 - 1_2; 2_2 - 1_2; 2_1 - 2_2
TG481	8.8835	0.00016329	3.787	0.00027939	1_2 - 1_1; 2_1 - 1_1; 2_2 - 1_1; 2_1 - 1_2; 2_2 - 1_2; 2_1 - 2_2
TG526.2	8.4446	0.00023522	3.6285	0.00038897	1_2 - 1_1; 2_1 - 1_1; 2_2 - 1_1; 2_1 - 1_2; 2_2 - 1_2; 2_1 - 2_2
TG512.2	8.341	0.00025664	3.5907	0.0004197	1_2 - 1_1; 2_1 - 1_1; 2_2 - 1_1; 2_1 - 1_2; 2_2 - 1_2; 2_1 - 2_2
TG161/181/120	7.9744	0.00035062	3.4552	0.00056712	1_2 - 1_1; 2_1 - 1_1; 2_2 - 1_1; 2_1 - 1_2; 2_2 - 1_2; 2_1 - 2_2
TG544.1	7.219	0.0006783	3.1686	0.001068	1_2 - 1_1; 2_1 - 1_1; 2_2 - 1_1; 2_1 - 1_2; 1_2 - 2_2; 2_1 - 2_2
TG534.1	6.0111	0.0020497	2.6883	0.0030036	1_2 - 1_1; 1_1 - 2_1; 2_2 - 1_1; 1_2 - 2_1; 1_2 - 2_2; 2_2 - 2_1
TG535.1	5.4588	0.0034746	2.4591	0.0048975	1_2 - 1_1; 2_1 - 1_1; 2_2 - 1_1; 2_1 - 1_2; 2_2 - 1_2; 2_2 - 2_1
TG524.1	5.4401	0.0035382	2.4512	0.0049636	1_1 - 1_2; 2_1 - 1_1; 2_2 - 1_1; 2_1 - 1_2; 2_2 - 1_2; 2_2 - 2_1
TG160/182/182.1	5.2462	0.0042739	2.3692	0.0059116	1_2 - 1_1; 2_1 - 1_1; 2_2 - 1_1; 1_2 - 2_1; 1_2 - 2_2; 2_2 - 2_1
TGO-501 or TGP-500	4.8573	0.0062765	2.2023	0.0084448	1_1 - 1_2; 2_1 - 1_1; 1_1 - 2_2; 2_1 - 1_2; 1_2 - 2_2; 2_1 - 2_2
TG180/181/204.1	4.4911	0.0090748	2.0422	0.01173	1_2 - 1_1; 2_1 - 1_1; 2_2 - 1_1; 2_1 - 1_2; 1_2 - 2_2; 2_1 - 2_2

### Sheet: Serum,p FDR, fold-lipid classes
Table S6: Statistical analyses of fold-change in serum lipid classes
	ANOVA			GENOTYPE, Vh				SEX (Vh)				TREATMENT, hPPARa												TREATMENT, KO
												BOTH				FEMALE				MALE				BOTH				FEMALE				MALE
SERUM	p	FDR		p	FDR	fold (hPPARavs KO)		p	FDR	FOLD		p	FDR	fold		p	FDR	fold		p	FDR	fold		p	FDR	fold		p	FDR	fold		p	FDR	fold
TG_MUFA	0.034067	0.049791		0.169319	0.225758	1.36418		0.00151871	0.00303742	-1.55886		0.14445	0.2889	-1.16417		0.463976	0.2889	-1.13077		0.19625	0.588751	-1.2846		0.000303762	0.000607524	1.7666		0.000606647	0.00242659	1.91698		0.0968305	0.193661	1.24117
TG_PUFA	0.0023361	0.0088687		0.596861	0.434081	1.01712		0.00363929	0.00291143	-1.47903		0.0171058	0.0570195	-1.53523		0.143003	0.0570195	-1.64065		0.0371692	0.148677	-1.59116		0.103672	0.103672	1.33116		0.0650651	0.0867534	1.48348		0.485874	0.323916	1.07649
TG_SFA	0.14606	0.18501		0.0694959	0.138992	1.24859		0.00832619	0.0055508	-1.31383		0.671039	0.516183	1.04074		0.965543	0.516183	1.01415		0.818554	0.818554	-1.18289		4.83841e-05	0.000290304	1.56562		0.00111207	0.00222415	1.74796		0.0371502	0.222901	1.34576
TG_SFA_L	0.12543	0.17023		0.0481026	0.128274	1.48502		0.0122235	0.00611175	-1.55306		0.619146	0.619146	-1.16372		0.932937	0.619146	1.10165		0.745799	0.994399	-1.24237		9.51827e-05	0.000285548	1.5317		0.000342862	0.00274289	2.17174		0.0801318	0.240395	1.26817
Total TG	0.067296	0.094713		0.151417	0.242267	1.25917		0.00233975	0.00233975	-1.47706		0.203828	0.291183	-1.09297		0.553807	0.291183	-1.11141		0.268147	0.536295	-1.18486		0.000316111	0.000474166	1.62547		0.00102051	0.00272135	1.93396		0.114029	0.171044	1.18514

### Sheet: ANOVA_lipidomics_serum
Table S7: ANOVA of serum lipidomics
Triacylglycerol	f.value	p.value	FDR	Fisher's LSD
TG160/182/120.1	4.1662	0.012232	0.02574	hPPARa_Vh - hPPARa_PFOA; KO_PFOA - hPPARa_PFOA; KO_Vh - hPPARa_PFOA
TG160/182/120.1	4.1662	0.012232	0.02574	hPPARa_Vh - hPPARa_PFOA; KO_PFOA - hPPARa_PFOA; KO_Vh - hPPARa_PFOA
TG160/182/183.1	4.5534	0.0081855	0.018601	KO_PFOA - hPPARa_PFOA; KO_Vh - hPPARa_PFOA; KO_PFOA - hPPARa_Vh
TG160/182/183.1	4.5534	0.0081855	0.018601	KO_PFOA - hPPARa_PFOA; KO_Vh - hPPARa_PFOA; KO_PFOA - hPPARa_Vh
TG160/182/226	6.8183	0.00089851	0.0034514	hPPARa_Vh - hPPARa_PFOA; KO_PFOA - hPPARa_PFOA; KO_Vh - hPPARa_PFOA
TG160/182/226	6.8183	0.00089851	0.0034514	hPPARa_Vh - hPPARa_PFOA; KO_PFOA - hPPARa_PFOA; KO_Vh - hPPARa_PFOA
TG160/182/226.1	7.0029	0.0007581	0.0030076	hPPARa_Vh - hPPARa_PFOA; KO_PFOA - hPPARa_PFOA; KO_Vh - hPPARa_PFOA
TG160/182/226.1	7.0029	0.0007581	0.0030076	hPPARa_Vh - hPPARa_PFOA; KO_PFOA - hPPARa_PFOA; KO_Vh - hPPARa_PFOA
TG180/181/204	4.5636	0.0081004	0.018601	KO_PFOA - hPPARa_PFOA; KO_PFOA - hPPARa_Vh; KO_PFOA - KO_Vh
TG180/181/204	4.5636	0.0081004	0.018601	KO_PFOA - hPPARa_PFOA; KO_PFOA - hPPARa_Vh; KO_PFOA - KO_Vh
TG181/181/160	4.5488	0.0082246	0.018601	hPPARa_PFOA - KO_Vh; hPPARa_Vh - KO_Vh; KO_PFOA - KO_Vh
TG181/181/160	4.5488	0.0082246	0.018601	hPPARa_PFOA - KO_Vh; hPPARa_Vh - KO_Vh; KO_PFOA - KO_Vh
TG181/181/226	8.4035	0.00021843	0.0011747	hPPARa_Vh - hPPARa_PFOA; KO_PFOA - hPPARa_PFOA; KO_Vh - hPPARa_PFOA
TG181/182/182	6.3131	0.0014415	0.0050557	hPPARa_Vh - hPPARa_PFOA; KO_PFOA - hPPARa_PFOA; KO_PFOA - KO_Vh
TG181/182/182	6.3131	0.0014415	0.0050557	hPPARa_Vh - hPPARa_PFOA; KO_PFOA - hPPARa_PFOA; KO_PFOA - KO_Vh
TG182/181/181	3.43	0.026772	0.049083	KO_PFOA - hPPARa_PFOA; KO_PFOA - KO_Vh
TG182/181/181	3.43	0.026772	0.049083	KO_PFOA - hPPARa_PFOA; KO_PFOA - KO_Vh
TG182/181/181.1	5.6953	0.0026094	0.0083263	KO_PFOA - hPPARa_PFOA; KO_Vh - hPPARa_PFOA; KO_Vh - hPPARa_Vh
TG182/181/181.1	5.6953	0.0026094	0.0083263	KO_PFOA - hPPARa_PFOA; KO_Vh - hPPARa_PFOA; KO_Vh - hPPARa_Vh
TG182/182/182 or TG183/182/181	7.549	0.00046232	0.0021255	hPPARa_Vh - hPPARa_PFOA; KO_PFOA - hPPARa_PFOA; KO_Vh - hPPARa_PFOA
TG182/182/182 or TG183/182/181	7.549	0.00046232	0.0021255	hPPARa_Vh - hPPARa_PFOA; KO_PFOA - hPPARa_PFOA; KO_Vh - hPPARa_PFOA
TG182/182/182 or TG183/182/181.1	4.1689	0.012198	0.02574	KO_PFOA - hPPARa_PFOA; KO_Vh - hPPARa_PFOA
TG182/182/182 or TG183/182/181.1	4.1689	0.012198	0.02574	KO_PFOA - hPPARa_PFOA; KO_Vh - hPPARa_PFOA
TG182/225/160	4.9515	0.0054567	0.013614	hPPARa_Vh - hPPARa_PFOA; KO_PFOA - hPPARa_PFOA
TG182/225/160	4.9515	0.0054567	0.013614	hPPARa_Vh - hPPARa_PFOA; KO_PFOA - hPPARa_PFOA
TG182/225/160.1	7.1799	0.00064491	0.002738	hPPARa_Vh - hPPARa_PFOA; KO_PFOA - hPPARa_PFOA; KO_Vh - hPPARa_PFOA
TG182/225/160.1	7.1799	0.00064491	0.002738	hPPARa_Vh - hPPARa_PFOA; KO_PFOA - hPPARa_PFOA; KO_Vh - hPPARa_PFOA
TG182/225/160.2	7.0213	0.00074542	0.0030065	hPPARa_Vh - hPPARa_PFOA; KO_PFOA - hPPARa_PFOA; KO_Vh - hPPARa_PFOA; KO_PFOA - hPPARa_Vh
TG182/225/160.2	7.0213	0.00074542	0.0030065	hPPARa_Vh - hPPARa_PFOA; KO_PFOA - hPPARa_PFOA; KO_Vh - hPPARa_PFOA; KO_PFOA - hPPARa_Vh
TG480	3.5386	0.023813	0.044672	hPPARa_Vh - hPPARa_PFOA; KO_PFOA - hPPARa_PFOA
TG480	3.5386	0.023813	0.044672	hPPARa_Vh - hPPARa_PFOA; KO_PFOA - hPPARa_PFOA
TG483	4.7096	0.006975	0.016388	hPPARa_Vh - hPPARa_PFOA; KO_PFOA - hPPARa_PFOA; KO_Vh - hPPARa_PFOA
TG483	4.7096	0.006975	0.016388	hPPARa_Vh - hPPARa_PFOA; KO_PFOA - hPPARa_PFOA; KO_Vh - hPPARa_PFOA
TG491	5.8063	0.0023427	0.0077661	hPPARa_Vh - hPPARa_PFOA; KO_PFOA - hPPARa_PFOA; KO_Vh - hPPARa_PFOA
TG491	5.8063	0.0023427	0.0077661	hPPARa_Vh - hPPARa_PFOA; KO_PFOA - hPPARa_PFOA; KO_Vh - hPPARa_PFOA
TG500	3.8629	0.016839	0.034023	hPPARa_Vh - hPPARa_PFOA; KO_PFOA - hPPARa_PFOA; hPPARa_Vh - KO_Vh
TG500	3.8629	0.016839	0.034023	hPPARa_Vh - hPPARa_PFOA; KO_PFOA - hPPARa_PFOA; hPPARa_Vh - KO_Vh
TG500.1	3.5461	0.023621	0.044659	KO_PFOA - hPPARa_PFOA; KO_PFOA - KO_Vh
TG500.1	3.5461	0.023621	0.044659	KO_PFOA - hPPARa_PFOA; KO_PFOA - KO_Vh
TG501	4.4593	0.0090189	0.020024	hPPARa_Vh - hPPARa_PFOA; KO_PFOA - hPPARa_PFOA; KO_PFOA - KO_Vh
TG501	4.4593	0.0090189	0.020024	hPPARa_Vh - hPPARa_PFOA; KO_PFOA - hPPARa_PFOA; KO_PFOA - KO_Vh
TG505	3.7884	0.018226	0.035859	KO_PFOA - hPPARa_PFOA; KO_Vh - hPPARa_PFOA
TG505	3.7884	0.018226	0.035859	KO_PFOA - hPPARa_PFOA; KO_Vh - hPPARa_PFOA
TG505.1	5.6432	0.0027457	0.0084108	KO_Vh - hPPARa_PFOA; KO_Vh - hPPARa_Vh; KO_Vh - KO_PFOA
TG505.1	5.6432	0.0027457	0.0084108	KO_Vh - hPPARa_PFOA; KO_Vh - hPPARa_Vh; KO_Vh - KO_PFOA
TG505.2	7.0341	0.0007367	0.0030065	KO_PFOA - hPPARa_PFOA; KO_Vh - hPPARa_PFOA; KO_PFOA - hPPARa_Vh; KO_Vh - hPPARa_Vh
TG505.2	7.0341	0.0007367	0.0030065	KO_PFOA - hPPARa_PFOA; KO_Vh - hPPARa_PFOA; KO_PFOA - hPPARa_Vh; KO_Vh - hPPARa_Vh
TG511	8.1651	0.00026849	0.0013825	hPPARa_Vh - hPPARa_PFOA; KO_PFOA - hPPARa_PFOA; KO_PFOA - KO_Vh
TG514	3.8611	0.016871	0.034023	hPPARa_Vh - hPPARa_PFOA; KO_PFOA - hPPARa_PFOA; KO_Vh - hPPARa_PFOA
TG514	3.8611	0.016871	0.034023	hPPARa_Vh - hPPARa_PFOA; KO_PFOA - hPPARa_PFOA; KO_Vh - hPPARa_PFOA
TG520	3.458	0.025973	0.047981	hPPARa_Vh - hPPARa_PFOA; hPPARa_Vh - KO_Vh
TG520	3.458	0.025973	0.047981	hPPARa_Vh - hPPARa_PFOA; hPPARa_Vh - KO_Vh
TG522	5.6892	0.002625	0.0083263	hPPARa_PFOA - KO_Vh; hPPARa_Vh - KO_Vh; KO_PFOA - KO_Vh
TG522	5.6892	0.002625	0.0083263	hPPARa_PFOA - KO_Vh; hPPARa_Vh - KO_Vh; KO_PFOA - KO_Vh
TG523	3.761	0.018766	0.036073	KO_PFOA - KO_Vh
TG523	3.761	0.018766	0.036073	KO_PFOA - KO_Vh
TG525.1	6.4183	0.0013052	0.0047145	KO_PFOA - hPPARa_PFOA; KO_PFOA - hPPARa_Vh; KO_Vh - hPPARa_Vh
TG525.1	6.4183	0.0013052	0.0047145	KO_PFOA - hPPARa_PFOA; KO_PFOA - hPPARa_Vh; KO_Vh - hPPARa_Vh
TG526	27.895	1.3216e-09	3.1983e-07	hPPARa_Vh - hPPARa_PFOA; KO_PFOA - hPPARa_PFOA; KO_Vh - hPPARa_PFOA; KO_PFOA - hPPARa_Vh; KO_Vh - hPPARa_Vh; KO_Vh - KO_PFOA
TG526.1	5.2811	0.0039226	0.010911	hPPARa_Vh - hPPARa_PFOA; KO_PFOA - hPPARa_PFOA; KO_Vh - hPPARa_PFOA
TG526.1	5.2811	0.0039226	0.010911	hPPARa_Vh - hPPARa_PFOA; KO_PFOA - hPPARa_PFOA; KO_Vh - hPPARa_PFOA
TG526.2	7.5898	0.00044576	0.0021152	hPPARa_Vh - hPPARa_PFOA; KO_PFOA - hPPARa_PFOA; KO_Vh - hPPARa_PFOA; KO_Vh - hPPARa_Vh
TG526.2	7.5898	0.00044576	0.0021152	hPPARa_Vh - hPPARa_PFOA; KO_PFOA - hPPARa_PFOA; KO_Vh - hPPARa_PFOA; KO_Vh - hPPARa_Vh
TG526.3	8.8138	0.00015393	0.00090859	hPPARa_Vh - hPPARa_PFOA; KO_PFOA - hPPARa_PFOA; KO_Vh - hPPARa_PFOA; KO_PFOA - hPPARa_Vh; KO_Vh - hPPARa_Vh
TG533.1	5.2641	0.0039897	0.010972	KO_PFOA - hPPARa_PFOA; KO_PFOA - hPPARa_Vh; KO_PFOA - KO_Vh
TG533.1	5.2641	0.0039897	0.010972	KO_PFOA - hPPARa_PFOA; KO_PFOA - hPPARa_Vh; KO_PFOA - KO_Vh
TG541	3.9011	0.016171	0.033164	hPPARa_Vh - hPPARa_PFOA; KO_PFOA - hPPARa_PFOA
TG541	3.9011	0.016171	0.033164	hPPARa_Vh - hPPARa_PFOA; KO_PFOA - hPPARa_PFOA
TG544	4.0179	0.014294	0.029565	hPPARa_Vh - hPPARa_PFOA; KO_PFOA - hPPARa_PFOA; KO_PFOA - KO_Vh
TG544	4.0179	0.014294	0.029565	hPPARa_Vh - hPPARa_PFOA; KO_PFOA - hPPARa_PFOA; KO_PFOA - KO_Vh
TG545	6.207	0.0015943	0.0055116	hPPARa_Vh - hPPARa_PFOA; KO_PFOA - hPPARa_PFOA; KO_PFOA - KO_Vh
TG545	6.207	0.0015943	0.0055116	hPPARa_Vh - hPPARa_PFOA; KO_PFOA - hPPARa_PFOA; KO_PFOA - KO_Vh
TG546	10.084	5.4127e-05	0.00042254	hPPARa_Vh - hPPARa_PFOA; KO_PFOA - hPPARa_PFOA; KO_Vh - hPPARa_PFOA; KO_PFOA - KO_Vh
TG546.1	3.7957	0.018084	0.035859	KO_PFOA - hPPARa_PFOA
TG546.1	3.7957	0.018084	0.035859	KO_PFOA - hPPARa_PFOA
TG546.2	6.6488	0.0010517	0.0038561	hPPARa_Vh - hPPARa_PFOA; KO_PFOA - hPPARa_PFOA; KO_Vh - hPPARa_PFOA
TG546.2	6.6488	0.0010517	0.0038561	hPPARa_Vh - hPPARa_PFOA; KO_PFOA - hPPARa_PFOA; KO_Vh - hPPARa_PFOA
TG547	8.4205	0.00021526	0.0011747	hPPARa_Vh - hPPARa_PFOA; KO_PFOA - hPPARa_PFOA; KO_Vh - hPPARa_PFOA
TG547.1	6.1719	0.0016485	0.0056188	hPPARa_Vh - hPPARa_PFOA; KO_PFOA - hPPARa_PFOA; KO_Vh - hPPARa_PFOA
TG547.1	6.1719	0.0016485	0.0056188	hPPARa_Vh - hPPARa_PFOA; KO_PFOA - hPPARa_PFOA; KO_Vh - hPPARa_PFOA
TG547.2	7.0408	0.00073219	0.0030065	hPPARa_Vh - hPPARa_PFOA; KO_PFOA - hPPARa_PFOA; KO_Vh - hPPARa_PFOA; KO_PFOA - hPPARa_Vh
TG547.2	7.0408	0.00073219	0.0030065	hPPARa_Vh - hPPARa_PFOA; KO_PFOA - hPPARa_PFOA; KO_Vh - hPPARa_PFOA; KO_PFOA - hPPARa_Vh
TG547.3	5.163	0.0044124	0.011648	KO_Vh - hPPARa_PFOA; KO_Vh - hPPARa_Vh; KO_Vh - KO_PFOA
TG547.3	5.163	0.0044124	0.011648	KO_Vh - hPPARa_PFOA; KO_Vh - hPPARa_Vh; KO_Vh - KO_PFOA
TG564.1	7.9434	0.00032592	0.0016096	hPPARa_Vh - hPPARa_PFOA; KO_PFOA - hPPARa_PFOA; KO_PFOA - hPPARa_Vh; KO_PFOA - KO_Vh
TG566	3.762	0.018746	0.036073	KO_PFOA - hPPARa_PFOA; KO_PFOA - hPPARa_Vh; KO_PFOA - KO_Vh
TG566	3.762	0.018746	0.036073	KO_PFOA - hPPARa_PFOA; KO_PFOA - hPPARa_Vh; KO_PFOA - KO_Vh
TG568	8.9739	0.0001345	0.00083022	hPPARa_Vh - hPPARa_PFOA; KO_PFOA - hPPARa_PFOA; KO_Vh - hPPARa_PFOA
TG586	4.8229	0.006215	0.015192	hPPARa_Vh - hPPARa_PFOA; KO_PFOA - hPPARa_PFOA; KO_Vh - hPPARa_PFOA
TG586	4.8229	0.006215	0.015192	hPPARa_Vh - hPPARa_PFOA; KO_PFOA - hPPARa_PFOA; KO_Vh - hPPARa_PFOA
TG589	16.299	6.5111e-07	9.2687e-06	hPPARa_Vh - hPPARa_PFOA; KO_PFOA - hPPARa_PFOA; KO_Vh - hPPARa_PFOA
